# Spatial transcriptomics and genetically implicated genes identify putative causal tissue structures for complex traits

**DOI:** 10.1101/2025.05.02.651876

**Authors:** Linda Kvastad, Aaron Kollotzek, Rasool Saghaleyni, Chih-Fan Chang, Tianze Cao, Tuuli Lappalainen

## Abstract

Spatially resolved transcriptomics is transforming our understanding of cellular and molecular diversity of tissues. Here, to identify tissue structures that are enriched for putatively causal disease processes, we integrated 31 human and mouse spatial datasets from 8 organs with genes that are genetically implicated in 32 human diseases. Applying our novel approach STEAM, we identified both known and novel roles of tissue structures in human diseases and identified spatially clustered disease gene subsets. For example, in the brain we observed enrichment of neuropsychiatric disease in cortical layers, and immune and barrier dysfunction in Alzheimer’s disease, with integration with single-cell data highlighting the complementary insights from the two data types. Spatial coexpression of drug target genes with genetically implicated genes in enriched tissue structures showed potential for spatially informed drug repurposing. Altogether, we show vast potential for integration of genetic discoveries with growing spatial datasets to understand human disease biology.

---

Spatially resolved transcriptomics (SRT) is a rapidly expanding field that has provided unprecedented insights into cellular and molecular variation within tissues, advancing our understanding of tissue structures and their biological functions^1,2^.

While much of the field has focused on identifying structures, annotating, and integrating SRT datasets themselves, future opportunities lie in interrogating the biological roles of the identified tissue structures. One key approach to this is gene set enrichment analysis, which asks whether a set of genes – such as genes implicated in a particular disease – are enriched in SRT datasets.

Genome-wide association studies (GWAS) have been critical for identifying genetic variants associated with complex traits and diseases^3^. As genetic data is effective in pinpointing putatively *causal* disease processes - rather than pathophysiological processes caused by the disease or its symptoms - they are being increasingly leveraged in drug development. Indeed, it has been shown that selecting genetically supported drug targets increases new drugs’ clinical development success rate^4–6^. This has inspired major efforts, including the Open Targets platform^7,8^ that provides a systematic resource listing genes implicated in diverse traits. However, further functional studies are needed to understand the underlying causal biological mechanisms. GWAS data has been combined with bulk and single-cell RNA sequencing (RNA-seq) and epigenomic marks to identify enrichments of GWAS signal in different tissues and cell types^9–21^. SRT datasets provide emerging opportunities to assess GWAS enrichment across tissue structures in multiple organs, traits and datasets^22^. Previous studies have mainly focused on the direct use of GWAS summary statistics. Here, we utilize the Open Targets platform^7,8^, where data from multiple GWAS are distilled into trait-specific ranked gene lists. We then use spatially resolved gene expression from healthy tissues to pinpoint the annotated structures where disease-implicated genes are enriched, implicating these structures as potential sites of casual disease processes.

However, such analysis is complicated by the specific characteristics of SRT datasets. Most notably, it is known to be sparse, and the number of genes and unique molecular identifiers (UMIs) are often unevenly distributed. To overcome these challenges, we developed an approach called **S**patial **T**rait **E**nrichment **A**nalysis with per**M**utation testing (STEAM), a robust and scalable computational approach to measure the enrichment of average gene expression across clusters in a spatial dataset from a given gene list; it calculates a permutation p-value and performs multiple testing corrections based on the number of clusters. For ranked gene lists, STEAM can set an empirically derived threshold beyond which the enrichment signal falls to baseline. Thus, STEAM can perform robust gene set enrichment analysis of spatial structures in SRT datasets.

In this study, we analyzed spatial enrichment of genetically implicated gene sets for 32 complex traits and diseases from Open Targets, and combined these data with 31 previously published SRT datasets from eight organs. Applying STEAM to pinpoint putative causal tissue structures for complex diseases, we discovered numerous tissue structure enrichments. For example, our results for Alzheimer disease (ALZ) imply mechanisms beyond amyloid and tau pathology in barrier and immune dysfunction. Furthermore, we analyzed spatial enrichment of drug target genes for these diseases, providing insights into their overlap with genetic evidence and potentially advancing future drug repurposing efforts.
