## Supplementary Table 1 for "Spatial transcriptomics and genetically implicated genes identify putative causal tissue structures for complex traits"

### Sheet: Spatial_transcriptomics_dataset
Publication_dataset	Tissue	Species	Library_preparation	Index_dataset	Dataset_name
https://doi.org/10.1038/s41593-020-00787-0	brain	human	Visium	No	brain_human_151509
https://doi.org/10.1038/s41593-020-00787-0	brain	human	Visium	No	brain_human_151673
https://www.10xgenomics.com/datasets/mouse-brain-section-coronal-1-standard-1-1-0	brain	mouse	Visium	Yes	brain_mouse_10X
https://doi.org/10.1038/s41587-021-01139-4	brain	mouse	Visium	No	brain_mouse_cell2location
https://doi.org/10.1038/s41586-022-05060-x	heart	human	Visium	Yes	heart_human_adult_ACH003
https://doi.org/10.1038/s41586-022-05060-x	heart	human	Visium	No	heart_human_adult_ACH004
https://doi.org/10.1016/j.cell.2019.11.025	heart	human	1k	No	heart_human_pcw6.5_nr8
https://doi.org/10.1016/j.cell.2019.11.025	heart	human	1k	No	heart_human_pcw9_nr16
https://doi.org/10.1016/j.cell.2020.12.016	intestine	human	Visium	Yes	intestine_human_adult_HFGA_A1
https://doi.org/10.1038/s41467-023-36071-5	intestine	human	Visium_RRST	No	intestine_human_adult_RRST_349_B1
https://doi.org/10.1016/j.cell.2020.12.016	intestine	human	Visium	No	intestine_human_pcw12_HFGA_A8
https://doi.org/10.1016/j.cell.2020.12.016	intestine	human	Visium	No	intestine_human_pcw19_HFGA_A4
https://doi.org/10.1038/s41467-022-28497-0	intestine	mouse	Visium	No	intestine_mouse_healing_ctrl
https://doi.org/10.1172/jci.insight.147703	kidney	human	Visium	No	kidney_human_JCI
https://www.10xgenomics.com/datasets/mouse-kidney-section-coronal-1-standard-1-1-0	kidney	mouse	Visium	Yes	kidney_mouse_10X
https://doi.org/10.1172/jci.insight.147703	kidney	mouse	Visium	No	kidney_mouse_JCI
https://doi.org/10.1016/j.cell.2021.12.018	liver	human	Visium	No	liver_human_JBO0018
https://doi.org/10.1016/j.cell.2021.12.018	liver	human	Visium	No	liver_human_JBO0022
https://doi.org/10.1016/j.cell.2021.12.018	liver	mouse	Visium	Yes	liver_mouse_JBO002
https://doi.org/10.1038/s41467-021-27354-w	liver	mouse	2k	No	liver_mouse_zonation_C1
https://doi.org/10.1038/s41588-022-01243-4	lung	human	Visium	No	lung_bronchi_human_A42
https://doi.org/10.1038/s41588-022-01243-4	lung	human	Visium	Yes	lung_bronchi_human_A50
https://doi.org/10.1038/s41588-022-01243-4	lung	human	Visium	No	lung_parenchyma_human_A37
https://doi.org/10.1038/s41588-022-01243-4	lung	human	Visium	No	lung_parenchyma_human_A48
https://doi.org/10.1016/j.cmet.2022.11.009	pancreas	human	Visium	Yes	pancreas_human_pcw15_S1
https://doi.org/10.1016/j.cmet.2022.11.009	pancreas	human	Visium	No	pancreas_human_pcw18_S1
https://doi.org/10.1016/j.cmet.2022.11.009	pancreas	human	Visium	No	pancreas_human_pcw20_S1
https://doi.org/10.1038/s41593-023-01312-9	spinal_cord	human	Visium	No	spinal_cord_human_pcw5_302B1
https://doi.org/10.1038/s41593-023-01312-9	spinal_cord	human	Visium	Yes	spinal_cord_human_pcw8_107B1
https://doi.org/10.1038/s41593-023-01312-9	spinal_cord	human	Visium	No	spinal_cord_human_pcw9_288A1
https://doi.org/10.1038/s41593-023-01312-9	spinal_cord	human	Visium	No	spinal_cord_human_pcw12_290D1
