## Supplementary Table 8 for "Spatial transcriptomics and genetically implicated genes identify putative causal tissue structures for complex traits"

### Sheet: ADHD_top200_genetic_genes
Potential_new_drug_targets	OpenTargets_Drug_gene_list_overlap
Cacna1c	crohns_disease_v23.06, epilepsy_v23.06, myocardial_infarction_v23.06, coronary_artery_disease_v23.06, non-alcoholic_fatty_liver_disease_v23.06, inflammatory_bowel_disease_v23.06, chronic_kidney_disease_v23.06, insomnia_v23.06, alzheimer_disease_v23.06, bipolar_disorder_v23.06, schizophrenia_v23.06, type_1_diabetes_mellitus_v24.03, type_2_diabetes_mellitus_v24.03, parkinson_disease_v23.06, large_i…
Cacna1i	epilepsy_v23.06, insomnia_v23.06, schizophrenia_v23.06
Lingo1	multiple_sclerosis_v23.06
Gabra2	chronic_obstructive_pulmonary_disease_v23.06, crohns_disease_v23.06, epilepsy_v23.06, myocardial_infarction_v23.06, ulcerative_colitis_v23.06, liver_disease_v23.09, cirrhosis_of_liver_v23.06, coronary_artery_disease_v23.06, non-alcoholic_fatty_liver_disease_v23.06, autism_spectrum_disorder_v23.06, inflammatory_bowel_disease_v23.06, lung_disease_v23.06, chronic_kidney_disease_v23.06, insomnia_v23.…
Kcnc2	anterior_horn_disorder_v23.12, multiple_sclerosis_v23.06
Pde1a	crohns_disease_v23.06, epilepsy_v23.06, liver_disease_v23.09, cirrhosis_of_liver_v23.06, coronary_artery_disease_v23.06, non-alcoholic_fatty_liver_disease_v23.06, inflammatory_bowel_disease_v23.06, lung_disease_v23.06, chronic_kidney_disease_v23.06, major_depressive_disorder_v23.06, bipolar_disorder_v23.06, schizophrenia_v23.06, type_2_diabetes_mellitus_v24.03, inherited_kidney_disorder_v23.06
Cacna2d3	insomnia_v23.06
Kcnb1	anterior_horn_disorder_v23.12, multiple_sclerosis_v23.06
Kcnv1	anterior_horn_disorder_v23.12, multiple_sclerosis_v23.06
Kcnd2	anterior_horn_disorder_v23.12, multiple_sclerosis_v23.06
Cacna1a	insomnia_v23.06
Kcnq5	epilepsy_v23.06, major_depressive_disorder_v23.06, anterior_horn_disorder_v23.12, amyotrophic_lateral_sclerosis_v23.06, multiple_sclerosis_v23.06
Mapk14	chronic_obstructive_pulmonary_disease_v23.06, crohns_disease_v23.06, coronary_artery_disease_v23.06, inflammatory_bowel_disease_v23.06, lung_disease_v23.06, bronchial_disease_v23.06, major_depressive_disorder_v23.06, alzheimer_disease_v23.06, asthma_v23.06, inherited_kidney_disorder_v23.06
Kcnh3	anterior_horn_disorder_v23.12, multiple_sclerosis_v23.06
Ldha	epilepsy_v23.06, inherited_kidney_disorder_v23.06
Cacna2d1	epilepsy_v23.06, cirrhosis_of_liver_v23.06, autism_spectrum_disorder_v23.06, lung_disease_v23.06, insomnia_v23.06, bronchial_disease_v23.06, alzheimer_disease_v23.06, asthma_v23.06, schizophrenia_v23.06, multiple_sclerosis_v23.06, inherited_kidney_disorder_v23.06
Grm5	liver_disease_v23.09, major_depressive_disorder_v23.06, parkinson_disease_v23.06, inherited_kidney_disorder_v23.06
Gabra4	epilepsy_v23.06, myocardial_infarction_v23.06, liver_disease_v23.09, cirrhosis_of_liver_v23.06, coronary_artery_disease_v23.06, autism_spectrum_disorder_v23.06, inflammatory_bowel_disease_v23.06, lung_disease_v23.06, chronic_kidney_disease_v23.06, insomnia_v23.06, congenital_heart_disease_v23.06, major_depressive_disorder_v23.06, alzheimer_disease_v23.06, bipolar_disorder_v23.06, schizophrenia_v2…
Gpd2	chronic_obstructive_pulmonary_disease_v23.06, ulcerative_colitis_v23.06, liver_disease_v23.09, coronary_artery_disease_v23.06, non-alcoholic_fatty_liver_disease_v23.06, inflammatory_bowel_disease_v23.06, lung_disease_v23.06, chronic_kidney_disease_v23.06, major_depressive_disorder_v23.06, bipolar_disorder_v23.06, schizophrenia_v23.06, type_1_diabetes_mellitus_v24.03, type_2_diabetes_mellitus_v24.…
Gabbr1	liver_disease_v23.09, cirrhosis_of_liver_v23.06, autism_spectrum_disorder_v23.06, alzheimer_disease_v23.06, parkinson_disease_v23.06, multiple_sclerosis_v23.06
Akt3	liver_disease_v23.09, lung_disease_v23.06, large_intestine_disorder_v23.06
Cdk14	lung_disease_v23.06
Ntrk3	lung_disease_v23.06
Met	liver_disease_v23.09, lung_disease_v23.06, large_intestine_disorder_v23.06
Epha7	liver_disease_v23.09, lung_disease_v23.06, large_intestine_disorder_v23.06
Atp2a2	liver_disease_v23.09

### Sheet: ALZ_top70_genetic_genes
Potential_new_drug_targets	OpenTargets_Drug_gene_list_overlap
Clu	lung_disease_v23.06
Kif5b	liver_disease_v23.09, lung_disease_v23.06

### Sheet: ASD_top130_genetic_genes
Potential_new_drug_targets	OpenTargets_Drug_gene_list_overlap
Map2k1	liver_disease_v23.09, lung_disease_v23.06, bronchial_disease_v23.06, anterior_horn_disorder_v23.12, amyotrophic_lateral_sclerosis_v23.06, large_intestine_disorder_v23.06, inherited_kidney_disorder_v23.06
Kcnq3	epilepsy_v23.06, major_depressive_disorder_v23.06, anterior_horn_disorder_v23.12, amyotrophic_lateral_sclerosis_v23.06, multiple_sclerosis_v23.06
Cacna1c	crohns_disease_v23.06, epilepsy_v23.06, myocardial_infarction_v23.06, coronary_artery_disease_v23.06, non-alcoholic_fatty_liver_disease_v23.06, inflammatory_bowel_disease_v23.06, chronic_kidney_disease_v23.06, insomnia_v23.06, alzheimer_disease_v23.06, bipolar_disorder_v23.06, schizophrenia_v23.06, type_1_diabetes_mellitus_v24.03, type_2_diabetes_mellitus_v24.03, parkinson_disease_v23.06, large_i…
Kcnq2	epilepsy_v23.06, major_depressive_disorder_v23.06, anterior_horn_disorder_v23.12, amyotrophic_lateral_sclerosis_v23.06, multiple_sclerosis_v23.06
Grm5	liver_disease_v23.09, major_depressive_disorder_v23.06, parkinson_disease_v23.06, inherited_kidney_disorder_v23.06
Kcnv1	anterior_horn_disorder_v23.12, multiple_sclerosis_v23.06
Kcnb1	anterior_horn_disorder_v23.12, multiple_sclerosis_v23.06
Gria1	epilepsy_v23.06, liver_disease_v23.09, attention_deficit_hyperactivity_disorder_v23.06, congenital_heart_disease_v23.06, major_depressive_disorder_v23.06, anterior_horn_disorder_v23.12, alzheimer_disease_v23.06, amyotrophic_lateral_sclerosis_v23.06, bipolar_disorder_v23.06, schizophrenia_v23.06, type_2_diabetes_mellitus_v24.03, parkinson_disease_v23.06, multiple_sclerosis_v23.06
Chrm1	chronic_obstructive_pulmonary_disease_v23.06, coronary_artery_disease_v23.06, inflammatory_bowel_disease_v23.06, lung_disease_v23.06, bronchial_disease_v23.06, major_depressive_disorder_v23.06, anterior_horn_disorder_v23.12, alzheimer_disease_v23.06, amyotrophic_lateral_sclerosis_v23.06, asthma_v23.06, bipolar_disorder_v23.06, schizophrenia_v23.06, parkinson_disease_v23.06, large_intestine_disord…
Kcnq5	epilepsy_v23.06, major_depressive_disorder_v23.06, anterior_horn_disorder_v23.12, amyotrophic_lateral_sclerosis_v23.06, multiple_sclerosis_v23.06
Cacna1a	insomnia_v23.06
Cacna1e	insomnia_v23.06
Cacna2d3	insomnia_v23.06
Gria2	epilepsy_v23.06, liver_disease_v23.09, attention_deficit_hyperactivity_disorder_v23.06, congenital_heart_disease_v23.06, major_depressive_disorder_v23.06, anterior_horn_disorder_v23.12, alzheimer_disease_v23.06, amyotrophic_lateral_sclerosis_v23.06, bipolar_disorder_v23.06, schizophrenia_v23.06, type_2_diabetes_mellitus_v24.03, parkinson_disease_v23.06, multiple_sclerosis_v23.06
Gpd2	chronic_obstructive_pulmonary_disease_v23.06, ulcerative_colitis_v23.06, liver_disease_v23.09, coronary_artery_disease_v23.06, non-alcoholic_fatty_liver_disease_v23.06, inflammatory_bowel_disease_v23.06, lung_disease_v23.06, chronic_kidney_disease_v23.06, major_depressive_disorder_v23.06, bipolar_disorder_v23.06, schizophrenia_v23.06, type_1_diabetes_mellitus_v24.03, type_2_diabetes_mellitus_v24.…
Kcna2	anterior_horn_disorder_v23.12, multiple_sclerosis_v23.06
Atp2a2	liver_disease_v23.09
Ppp5c	lung_disease_v23.06
Ppp3ca	inherited_kidney_disorder_v23.06

### Sheet: BIP_top80_genetic_genes
Potential_new_drug_targets	OpenTargets_Drug_gene_list_overlap
Kcnb1	anterior_horn_disorder_v23.12, multiple_sclerosis_v23.06
Kcng1	anterior_horn_disorder_v23.12, multiple_sclerosis_v23.06
Kcnv1	anterior_horn_disorder_v23.12, multiple_sclerosis_v23.06
Cacna2d1	epilepsy_v23.06, cirrhosis_of_liver_v23.06, autism_spectrum_disorder_v23.06, lung_disease_v23.06, insomnia_v23.06, bronchial_disease_v23.06, alzheimer_disease_v23.06, asthma_v23.06, schizophrenia_v23.06, multiple_sclerosis_v23.06, inherited_kidney_disorder_v23.06
Braf	liver_disease_v23.09, lung_disease_v23.06, large_intestine_disorder_v23.06

### Sheet: SCZ_top140_genetic_genes
Potential_new_drug_targets	OpenTargets_Drug_gene_list_overlap
Kcnb1	anterior_horn_disorder_v23.12, multiple_sclerosis_v23.06
Kcnv1	anterior_horn_disorder_v23.12, multiple_sclerosis_v23.06
Crhr1	major_depressive_disorder_v23.06
Lingo1	multiple_sclerosis_v23.06
Kcnq5	epilepsy_v23.06, major_depressive_disorder_v23.06, anterior_horn_disorder_v23.12, amyotrophic_lateral_sclerosis_v23.06, multiple_sclerosis_v23.06
Thrb	myocardial_infarction_v23.06, liver_disease_v23.09, coronary_artery_disease_v23.06, non-alcoholic_fatty_liver_disease_v23.06, congenital_heart_disease_v23.06, bipolar_disorder_v23.06, multiple_sclerosis_v23.06
Gabbr1	liver_disease_v23.09, cirrhosis_of_liver_v23.06, autism_spectrum_disorder_v23.06, alzheimer_disease_v23.06, parkinson_disease_v23.06, multiple_sclerosis_v23.06
Kcna2	anterior_horn_disorder_v23.12, multiple_sclerosis_v23.06
Grm5	liver_disease_v23.09, major_depressive_disorder_v23.06, parkinson_disease_v23.06, inherited_kidney_disorder_v23.06
Atp2a2	liver_disease_v23.09
Akt3	liver_disease_v23.09, lung_disease_v23.06, large_intestine_disorder_v23.06
Braf	liver_disease_v23.09, lung_disease_v23.06, large_intestine_disorder_v23.06
